# CEP76 is a critical regulator of male germ cell transition zone function and tail composition

**DOI:** 10.1101/2023.03.08.531794

**Authors:** Brendan J. Houston, D. Jo Merriner, G. Gemma Stathatos, Anne E. O’Connor, Alexandra M. Lopes, Donald F. Conrad, Mark Baker, Jessica E.M. Dunleavy, Moira K. O’Bryan

## Abstract

The transition zone is a specialised gate at the base of cilia/flagella, which segregates the ciliary compartment from the cytoplasm and strictly regulates protein entry. In this study, we have identified CEP76 as an essential germ cell transition zone protein, involved in the selective entry and incorporation of key proteins required for sperm function and fertility into the ciliary compartment and ultimately the sperm tail. In its absence sperm tails are shorter and immotile as a consequence of deficits in essential sperm motility proteins including DNAH2 and AKAP4, which accumulate at the sperm neck in the mutant. We demonstrate CEP76 is required for sperm tail fibrous sheath formation, outer dense fibre loading and axoneme stability in the principal piece and ultimately sperm motility. Finally, we identify that CEP76 dictates annulus positioning and composition, adding further evidence that the spermatid transition zone and annulus are part of the same functional structure.
