## Supplementary material for "CEP76 is a critical regulator of male germ cell transition zone function and tail composition": Table 1

### Sheet: 1A. RAW
Protein full name	Short	WT1	WT2	WT3	KO1	KO2	KO3	p value
Dipeptidyl peptidase 3	DPP3	12	12	12	7	5	6	0.0005
UV excision repair protein RAD23 homolog B	RAD23B	5	5	6	3	3	2	0.0048
Puromycin-sensitive aminopeptidase	NPEPPS	4	5	6	2	2	1	0.0075
Leucine-rich repeat-containing protein 1	LRRC1	2	3	2	4	4	4	0.0075
Protein phosphatase 1B	PPM1B	12	12	12	10	11	10	0.0075
Prostaglandin-H2 D-isomerase	PTGDS	1	2	1	3	4	4	0.0078
Tubulin alpha-8	TUBA8	19	19	20	17	18	17	0.0132
Mitochondrial amidoxime reducing component 2	2002-03-01	2	3	2	4	5	4	0.0132
Histidine triad nucleotide-binding protein 2, mitochondrial	HINT2	2	3	3	4	4	4	0.0161
Succinyl-CoA:3-ketoacid coenzyme A transferase 1, mitochondrial	OXCT1	4	4	3	5	5	5	0.0161
MICOS complex subunit Mic27	APOOL	2	2	1	3	3	3	0.0161
Apoptosis-inducing factor 1	AIFM1	1	2	2	3	3	3	0.0161
Hormone-sensitive lipase	LIPE	4	4	4	2	3	3	0.0161
BPI fold-containing family A member 3	BPIFA3	3	3	3	2	1	2	0.0161
Proteasome subunit beta type-2	PSMB2	5	6	5	4	4	4	0.0161
Cytochrome c, testis-specific	CYCT	4	5	4	3	3	3	0.0161
Myosin-9	MYH9	3	15	6	23	34	25	0.0174
Proteasome subunit beta type-6	PSMB6	5	6	5	3	4	4	0.0241
Presequence protease, mitochondrial	PITRM1	4	5	4	3	2	3	0.0241
Protein phosphatase inhibitor 2	PPP1R2	6	6	7	5	4	3	0.0249
Ubiquitin carboxyl-terminal hydrolase isozyme L5	UCHL5	6	6	7	3	5	4	0.0249
ATP synthase subunit alpha, mitochondrial	ATP5F1A	21	23	21	24	24	24	0.0249
Prolyl endopeptidase	PREP	5	4	7	3	2	1	0.0341
NADP-dependent malic enzyme	ME1	14	11	14	10	10	8	0.038
Ester hydrolase C11orf54 homolog	-	4	4	6	3	2	1	0.039
BAG family molecular chaperone regulator 1 Bag1	BAG1	6	4	4	3	2	1	0.039
Succinate dehydrogenase [ubiquinone] iron-sulfur subunit, mitochondrial	SDHB	11	13	10	14	16	14	0.0394
26S proteasome regulatory subunit 4	PSMC1	12	16	14	11	8	10	0.0406
Dynein heavy chain 2, axonemal	DNAH2	4	8	8	12	11	10	0.0406
Carnitine O-palmitoyltransferase 2, mitochondrial	CPT2	15	18	19	13	13	8	0.0432
Cytochrome c1, heme protein, mitochondrial	CYC1	8	8	7	7	6	6	0.0474
Adipocyte plasma membrane-associated protein	APMAP	1	4	3	5	6	5	0.0474

### Sheet: 1B. TUBULIN-NORMALISED
Protein full name	Protein	WT1	WT2	WT3	KO1	KO2	KO3	p value
Tubulin beta-5 chain	TUBB5	1.11	1.21	1.1	1.35	1.28	1.41	0.0168
Calnexin	CANX	0.47	0.58	0.7	0.88	1.11	0.82	0.0316
A-kinase anchor protein 3	AKAP3	1.53	1.74	1.25	1.88	2.22	2.06	0.0328
60S acidic ribosomal protein P0	RPLP0	0.21	0.26	0.3	0.35	0.33	0.41	0.0368
MYCBP-associated protein	MYCBPAP	0.16	0.16	0.05	0.24	0.22	0.29	0.0382
Heat shock 70 kDa protein 1-like	HSPA1L	1.42	1.21	1.2	1.59	1.5	1.47	0.0391
Carboxylesterase 1D	CES1D	0.37	0.37	0.2	0.71	0.44	0.65	0.0418
Kelch-like protein 10	KLHL10	0.32	0.21	0.25	0.47	0.33	0.41	0.0434
Integral membrane protein 2B	ITM2B	0.16	0.11	0.05	0.29	0.33	0.18	0.0443
Ras-related protein Rab-5C	RAB5C	0.21	0.26	0.25	0.29	0.28	0.29	0.047
UMP-CMP kinase	CMPK1	0.26	0.21	0.2	0.35	0.28	0.29	0.0495
A-kinase anchor protein 4	AKAP4	2.84	3	1.7	3.53	3.78	3.71	0.0498
